# Rapture-ready darters: choice of reference genome and genotyping method (whole-genome or sequence capture) influence population genomic inference in *Etheostoma*

**DOI:** 10.1101/2020.05.21.108274

**Authors:** Brendan N. Reid, Rachel L. Moran, Christopher J. Kopack, Sarah W. Fitzpatrick

## Abstract

Researchers studying non-model organisms have an increasing number of methods available for generating genomic data. However, the applicability of different methods across species, as well as the effect of reference genome choice on population genomic inference, are still difficult to predict in many cases. We evaluated the impact of data type (whole-genome vs. reduced representation) and reference genome choice on data quality and on population genomic and phylogenomic inference across several species of darters (subfamily Etheostomatinae), a highly diverse radiation of freshwater fish. We generated a high-quality reference genome and developed a hybrid RADseq/sequence capture (Rapture) protocol for the Arkansas darter (*Etheostoma cragini*). Rapture data from 1900 individuals spanning four darter species showed recovery of most loci across darter species at high depth and consistent estimates of heterozygosity regardless of reference genome choice. Loci with baits spanning both sides of the restriction enzyme cut site performed especially well across species. For low-coverage whole-genome data, choice of reference genome affected read depth and inferred heterozygosity. For similar amounts of sequence data, Rapture performed better at identifying fine-scale genetic structure compared to whole-genome sequencing. Rapture loci also recovered an accurate phylogeny for the study species and demonstrated high phylogenetic informativeness across the evolutionary history of the genus *Etheostoma*. Low cost and high cross-species effectiveness regardless of reference genome suggest that Rapture and similar sequence capture methods may be worthwhile choices for studies of diverse species radiations.
