## Supporting Table 1 (sample metadata) for "Rapture-ready darters: choice of reference genome and genotyping method (whole-genome or sequence capture) influence population genomic inference in *Etheostoma*"

### Sheet: samptable_final
Species	SiteID	Stream Name	SampleID range	n	BestRAD plate	Rapture plate	Metapopulation	Longitude	Latitude
E. cragini	CHIK11	Chikaskia River	Ec1265-Ec1284	16	1	1	Chikaskia River	-98.0815	37.4456
E. cragini	CIM4	Cimarron River	Ec1626-Ec1645	17	1	1	Cimarron River	-100.492	37.0112
E. cragini	CRCRK1	Crooked Creek	Ec1779-Ec1798	19	1	1	Cimarron River	-100.211	37.0329
E. cragini	NESS1	North Fork Walnut Creek	Ec2199-Ec2218	16	1	1	Walnut Creek	-99.9539	38.464
E. cragini	BWWA1	North Trib to South Fork Ninnescah River	Ec953-Ec962	6	1	1	South Fork Ninnescah River	-98.2787	37.6519
E. cragini	CHIK23	Chikaskia River	Ec1339-Ec1358	12	2	1	Chikaskia River	-97.8084	37.2853
E. cragini	CIM7	Cimarron River	Ec1670-Ec1689	14	2	1	Cimarron River	-100.669	37.0794
E. cragini	CRCRK2	Crooked Creek	Ec1799-Ec1818	20	2	1	Cimarron River	-100.33	37.092
E. cragini	NESS2	North Fork Walnut Creek	Ec2219-Ec2238	10	2	1	Walnut Creek	-100.052	38.5038
E. cragini	ZANG	North Trib to South Fork Ninnescah River	Ec3059-Ec3068	10	2	1	South Fork Ninnescah River	-98.7764	37.6454
E. cragini	ARK10	Arkansas River	Ec758-Ec767	10	3	1	Lower Arkansas River	-98.4956	38.3126
E. cragini	CHIK6	Chikaskia River	Ec1400-Ec1419	18	3	1	Chikaskia River	-98.2821	37.4737
E. cragini	CRCRK3	Crooked Creek	Ec1819-Ec1838	20	3	1	Cimarron River	-100.366	37.2123
E. cragini	RATTLE1	Rattlesnake Creek	Ec2484-Ec2493	10	3	1	Rattlesnake Creek	-98.9229	37.8582
E. cragini	SFN1	South Fork Ninnescah River	Ec2677-Ec2686	8	3	1	South Fork Ninnescah River	-98.1118	37.6412
E. cragini	CHN3	Trib to Cheney Reservoir	Ec1508-Ec1517	9	3	1	North Fork Ninnescah River	-97.8916	37.7722
E. cragini	SPNGR1	Spring River	Ec2853-Ec2862	10	3	1	Spring River	-94.6457	37.1845
E. cragini	ARK11	Arkansas River	Ec775-Ec784	10	4	1	Lower Arkansas River	-98.2706	38.1943
E. cragini	ARK8	Arkansas River	Ec898-Ec907	9	4	1	Lower Arkansas River	-98.3614	38.2322
E. cragini	RATTLE3	Rattlesnake Creek	Ec2523-Ec2532	9	4	1	Rattlesnake Creek	-98.8782	37.8671
E. cragini	RATTLE6	Rattlesnake Creek	Ec2558-Ec2567	10	4	1	Rattlesnake Creek	-98.7181	38.0802
E. cragini	SFNR1	South Fork Ninnescah River	Ec2708-Ec2717	10	4	1	South Fork Ninnescah River	-98.6451	37.6455
E. cragini	CHN9	Trib to Cheney Reservoir	Ec1579-Ec1588	10	4	1	North Fork Ninnescah River	-97.9096	37.813
E. cragini	STSC1	South Trib to Shoal Creek	Ec2875-Ec2884	7	4	1	Spring River	-94.6191	37.0292
E. cragini	CAL160	Cavalry Creek	Ec1169-Ec1178	9	4	1	Cimarron River	-99.4596	37.1925
E. cragini	CAV1	Cavalry Creek	Ec1198-Ec1207	10	4	1	Cimarron River	-99.346	37.2647
E. cragini	BWWA6	Trib to West Oxbow then to South Fork Ninnescah River	Ec1099-Ec1108	10	5	2	South Fork Ninnescah River	-98.2759	37.6529
E. cragini	CHIK4	Chikaskia River	Ec1388-Ec1397	9	5	2	Chikaskia River	-98.3734	37.4715
E. cragini	CHN1	North Fork Ninnescah River	Ec1472-Ec1481	9	5	2	North Fork Ninnescah River	-97.917	37.8387
E. cragini	CHN5	Trib to Cheney Reservoir	Ec1534-Ec1535	9	5	2	North Fork Ninnescah River	-97.8457	37.7398
E. cragini	ELM2	Elm Creek	Ec1851-Ec1860	10	5	2	Medicine Lodge River	-98.6102	37.3881
E. cragini	NTNR1	North Trib to Ninnescah River	Ec2349-Ec2358	10	5	2	South Fork Ninnescah River	-97.5613	37.5187
E. cragini	RATTLE8	Rattlesnake Creek	Ec2589-Ec2598	8	5	2	Rattlesnake Creek	-98.6742	38.0802
E. cragini	SAND2	Trib to Sand Creek	Ec2624-Ec2633	9	5	2	Chikaskia River	-98.2819	37.4175
E. cragini	SAND3	Sand Creek	Ec2634-Ec2643	9	5	2	Chikaskia River	-98.2819	37.4113
E. cragini	SPRINGSG	Spring Creek	Ec2865-Ec2874	10	6	2	South Fork Ninnescah River	-97.5756	37.5333
E. cragini	ARK16	Arkansas River	Ec809-Ec818	8	6	2	Lower Arkansas River	-98.2065	38.1695
E. cragini	ARK18	Arkansas River	Ec829-Ec838	8	6	2	Lower Arkansas River	-98.0877	38.131
E. cragini	CCDC	Cow Creek Diversion Canal	Ec1232-Ec1241	9	6	2	Lower Arkansas River	-97.9667	38.0706
E. cragini	CIM1	Cimarron River	Ec1599-Ec1608	9	6	2	Cimarron River	-99.4826	37.0264
E. cragini	MLPARK2	Trib to Elm Creek	Ec2009-Ec2018	10	6	2	Medicine Lodge River	-98.5757	37.2765
E. cragini	RATTLE4	Rattlesnake Creek	Ec2543-Ec2552	8	6	2	Rattlesnake Creek	-98.9859	37.8391
E. cragini	RATTLE7	North Trib to Rattlesnake Creek	Ec2578-Ec2587	9	6	2	Rattlesnake Creek	-98.7108	38.0856
E. cragini	BWWA12	South Trib to South Fork Ninnescah River	Ec1013-Ec1022	9	6	2	South Fork Ninnescah River	-98.2576	37.6431
E. cragini	CHN7	Trib to Cheney Reservoir	Ec1564-Ec1573	9	7	2	North Fork Ninnescah River	-97.8991	37.8251
E. cragini	COW1	Cow Creek	Ec1767-Ec1776	8	7	2	Lower Arkansas River	-97.8438	37.9847
E. cragini	CARYP	Arkansas River	Ec1185-Ec1194	9	7	2	Lower Arkansas River	-97.9259	38.0271
E. cragini	MULE3	Mule Creek	Ec2101-Ec2110	10	7	2	Salt Fork Arkansas River	-99.044	37.2811
E. cragini	BWWA2	NW Trib to Wildlife Area	Ec1025-Ec1034	10	7	2	South Fork Ninnescah River	-98.28	37.6566
E. cragini	CIM3	Cimarron River	Ec1612-Ec1621	9	7	2	Cimarron River	-99.7765	37.0378
E. cragini	NFOLD14	North Fork Ninnescah River	Ec2326-Ec2335	8	7	2	North Fork Ninnescah River	-98.179	37.9045
E. cragini	SAND1	Sand Creek	Ec2610-Ec2619	9	7	2	Chikaskia River	-98.4291	37.3855
E. cragini	SFNR6	South Fork Ninnescah River	Ec2764-Ec2773	10	7	2	South Fork Ninnescah River	-98.5566	37.6584
E. cragini	ARK9	Arkansas River	Ec918-Ec927	9	8	2	Lower Arkansas River	-98.3203	38.2087
E. cragini	CHIK10	North Trib to Chikaskia River	Ec1250-Ec1259	9	8	2	Chikaskia River	-98.0838	37.4573
E. cragini	CHIK7	Chikaskia River	Ec1420-Ec1429	9	8	2	Chikaskia River	-98.2017	37.4468
E. cragini	GOOSECREEKHWY11	Goose Creek	Ec1904-Ec1913	10	8	2	North Fork Ninnescah River	-98.1945	37.824
E. cragini	TNFNHWY50	Trib to North Fork Ninnescah River	Ec2917-Ec2926	10	8	2	North Fork Ninnescah River	-98.3372	37.9841
E. cragini	ARK6	Arkansas River	Ec862-Ec871	10	8	2	Lower Arkansas River	-98.465	38.2908
E. cragini	CHIK9	Chikaskia River	Ec1455-Ec1464	8	8	2	Chikaskia River	-98.1632	37.4388
E. cragini	CIM6	Cimarron River	Ec1653-Ec1662	9	8	2	Cimarron River	-100.662	37.0718
E. cragini	NFN2	North Fork Ninnescah River	Ec2278-Ec2287	10	8	2	North Fork Ninnescah River	-97.7895	37.7033
E. cragini	NBSC1	North Branch Silver Creek	Ec2140-Ec2149	10	9	3	North Fork Ninnescah River	-98.429	37.7866
E. cragini	QNWR5	Boiling Spring	Ec2428-Ec2437	8	9	3	Rattlesnake Creek	-98.5566	38.1604
E. cragini	SLATE4	North Branch Slate Creek	Ec2827-Ec2836	9	9	3	Lower Arkansas River	-97.7315	37.4452
E. cragini	NESS3	North Fork Walnut Creek	Ec2239-Ec2248	10	9	3	Walnut Creek	-100.182	38.5347
E. cragini	RATTLE2	Rattlesnake Creek	Ec2504-Ec2513	10	9	3	Rattlesnake Creek	-98.8528	37.8809
E. cragini	2008-24	South Trib to Cheney Reservoir	Ec715-Ec724	10	9	3	North Fork Ninnescah River	-97.8679	37.7484
E. cragini	AMBER2	Amber Creek	Ec738-Ec747	8	9	3	Medicine Lodge River	-98.6173	37.4472
E. cragini	ARK7	Arkansas River	Ec878-Ec887	9	9	3	Lower Arkansas River	-98.4159	38.2693
E. cragini	BWWA10	South Fork Ninnescah River	Ec973-Ec982	10	9	3	South Fork Ninnescah River	-98.2549	37.6445
E. cragini	BWWA11	80th Avenue Ditch	Ec993-Ec1002	10	10	3	South Fork Ninnescah River	-98.2643	37.6451
E. cragini	BWWA3	Upper End Man-Made Channel to Marsh	Ec1039-Ec1048	9	10	3	South Fork Ninnescah River	-98.2803	37.6577
E. cragini	BWWA4	Lower End Man-Made Channel	Ec1059-Ec1068	9	10	3	South Fork Ninnescah River	-98.274	37.6582
E. cragini	BWWA5	North Tributary to Marsh	Ec1079-Ec1088	10	10	3	South Fork Ninnescah River	-98.2653	37.6608
E. cragini	BWWA7	North Trib to South Fork Ninnescah River	Ec1109-Ec1118	10	10	3	South Fork Ninnescah River	-98.3322	37.6391
E. cragini	BWWA8	North Trib to South Fork Ninnescah River	Ec1129-Ec1138	10	10	3	South Fork Ninnescah River	-98.3052	37.6369
E. cragini	BWWA9	North Trib to South Fork Ninnescah River	Ec1149-Ec1158	8	10	3	South Fork Ninnescah River	-98.3023	37.6422
E. cragini	CHIK8	Wild Horse Creek	Ec1435-Ec1444	9	10	3	Chikaskia River	-98.1821	37.4714
E. cragini	CHN2	Smarsh Creek	Ec1488-Ec1497	10	10	3	North Fork Ninnescah River	-97.8388	37.7252
E. cragini	CHN6	Giefer Creek	Ec1544-Ec1553	10	11	3	North Fork Ninnescah River	-97.8293	37.7223
E. cragini	CNCSC	Spring Creek	Ec1743-Ec1752	8	11	3	Lower Arkansas River	-97.1006	37.0899
E. cragini	ENESC	East Nescatunga Creek	Ec1861-Ec1870	8	11	3	Salt Fork Arkansas River	-99.1967	37.2234
E. cragini	ETMLR1	Antelope Creek	Ec1884-Ec1893	10	11	3	Medicine Lodge River	-98.551	37.2493
E. cragini	KAWN	North Trib to Arkansas River	Ec1928-Ec1937	10	11	3	Lower Arkansas River	-96.973	37.0454
E. cragini	KC160	Kiowa Creek	Ec1948-Ec1957	10	11	3	Cimarron River	-99.4684	37.1925
E. cragini	KDOT1	North Trib to South Fork Ninnescah River	Ec1968-Ec1978	8	11	3	South Fork Ninnescah River	-98.2453	37.6464
E. cragini	MLR1	Medicine Lodge River	Ec2020-Ec2029	9	11	3	Medicine Lodge River	-98.5901	37.2755
E. cragini	NAT	Natrona Creek	Ec2120-Ec2129	10	11	3	South Fork Ninnescah River	-98.646	37.6636
E. cragini	NELM1	North Branch Elm Creek	Ec2158-Ec2167	10	12	3	Medicine Lodge River	-98.7177	37.4562
E. cragini	NELM2	North Elm Creek	Ec2178-Ec2187	9	12	3	Medicine Lodge River	-98.7185	37.4708
E. cragini	NFN1	North Fork Ninnescah River	Ec2258-Ec2267	9	12	3	North Fork Ninnescah River	-98.6221	37.8532
E. cragini	PAINTER	Painter Creek	Ec2364-Ec2373	10	12	3	South Fork Ninnescah River	-98.3921	37.5887
E. cragini	QNWR4	Isolated Stream south of Big Marsh	Ec2408-Ec2417	10	12	3	Rattlesnake Creek	-98.5529	38.1619
E. cragini	QNWR6	NE 140TH ST	Ec2446-Ec2455	10	12	3	Rattlesnake Creek	-98.5755	38.1586
E. cragini	SANDSG	Sand Creek	Ec2649-Ec2658	8	12	3	South Fork Ninnescah River	-97.771	37.5029
E. cragini	SFNR4	South Fork Ninnescah River	Ec2737-Ec2746	9	12	3	South Fork Ninnescah River	-98.7669	37.6399
E. cragini	SILVERH2O	Silver Creek	Ec2799-Ec2808	10	12	3	North Fork Ninnescah River	-98.253	37.8517
E. cragini	TNFN1	Trib to North Fork Ninnescah River	Ec2897-Ec2906	10	13	4	North Fork Ninnescah River	-97.7715	37.6497
E. cragini	TURKY	Turkey Creek	Ec2932-Ec2941	10	13	4	Medicine Lodge River	-98.9485	37.4994
E. cragini	USMC	Smoots Creek	Ec2952-Ec2961	10	13	4	South Fork Ninnescah River	-98.1242	37.7485
E. cragini	WSU1	Smoots Creek	Ec2994-Ec3003	10	13	4	South Fork Ninnescah River	-97.9471	37.6771
E. cragini	WSU3	Pasture Pool near Smoots Creek	Ec3019-Ec3028	10	13	4	South Fork Ninnescah River	-97.9514	37.6802
E. cragini	WSU4	East Tributary to Smoots Creek	Ec3039-Ec3048	10	13	4	South Fork Ninnescah River	-97.9458	37.6806
E. cragini	ARK4	Arkansas River	Ec855-Ec859	5	13	4	Lower Arkansas River	-98.684	38.3528
E. cragini	BLUFFTW	Bluff Creek	Ec948-Ec952	5	13	4	Cimarron River	-99.4772	37.0271
E. cragini	CCBS	Crooked Creek	Ec1227-Ec1231	5	13	4	Cimarron River	-100.162	37.014
E. cragini	CHIK16	Chikaskia River	Ec1302-Ec1306	5	13	4	Chikaskia River	-97.9898	37.4384
E. cragini	CHIK18	Sandy Creek	Ec1313-Ec1317	5	13	4	Chikaskia River	-97.8506	37.3714
E. cragini	CHIK2	Chikaskia River	Ec1326-Ec1330	5	13	4	Chikaskia River	-98.4466	37.5118
E. cragini	BLUFF	Bluff Creek	Ec936-Ec943	8	14	4	Cimarron River	-99.6843	37.3077
E. cragini	DOG	Dog Creek	Ec1840-Ec1844	5	14	4	Medicine Lodge River	-98.8216	37.3095
E. cragini	MLR3	Medicine Lodge River	Ec2041-Ec2043	6	14	4	Medicine Lodge River	-98.4696	37.0395
E. cragini	MULE5	Mule Creek	Ec2114-Ec2116	6	14	4	Salt Fork Arkansas River	-99.206	37.3346
E. cragini	MLR9	Medicine Lodge River	Ec2064-Ec2070	7	14	4	Medicine Lodge River	-99.1132	37.4366
E. cragini	SFARDJ	Salt Fork Arkansas River	Ec2669-Ec2673	5	14	4	Salt Fork Arkansas River	-99.1628	37.091
E. cragini	SOLD	Soldier Creek	Ec2848-Ec2852	5	14	4	Medicine Lodge River	-99.0383	37.4381
E. cragini	TCHA	Turkey Creek	Ec2887-Ec2891	5	14	4	Medicine Lodge River	-98.9245	37.3747
E. cragini	ZBAR2	Mule Creek	Ec3081-Ec3086	6	14	4	Salt Fork Arkansas River	-98.992	37.0928
E. cragini	WISPR	Wilson Spring	WISPR5-WISPR10	6	14	4	Illinois River	-94.1842	36.1065
E. cragini	TUSPR	Turrentine's Spring	TUSPR1-TUSPR10	10	14	4	Illinois River	-94.3026	36.1522
E. cragini	HESPR	Healing Spring	HESPR1-HESPR10	10	14	4	Illinois River	-94.2711	36.2593
E. flabellare	Efl	Indian Creek / Fox River	Efl1-Efl8	8	14	4	Fantail darter	-88.771	41.4778
E. spectabile	Esp	Salt Fork Vermilion River	Esp1-Esp7	7	14	4	Orangethroat darter	-87.9891	40.0551
E. cragini	CIMAD	Cimarron River	Ec1701-Ec1705	5	15	4	Cimarron River	-100.507	37.0061
E. cragini	CIMBB2	Cimarron River	Ec1708-Ec1712	5	15	4	Cimarron River	-99.5331	37.0493
E. cragini	CIMDA2	Cimarron River	Ec1714-Ec1718	5	15	4	Cimarron River	-99.7007	37.0528
E. cragini	CIMMG	Cimarron River	Ec1719-Ec1723	5	15	4	Cimarron River	-99.7996	37.031
E. cragini	CIMMG2	Cimarron River	Ec1724-Ec1728	5	15	4	Cimarron River	-99.8309	37.016
E. cragini	CIMTW2	Cimarron River	Ec1730-Ec1734	5	15	4	Cimarron River	-99.4882	37.0289
E. cragini	CIMTW3	Cimarron River	Ec1735-Ec1739	5	15	4	Cimarron River	-99.4626	37.0129
E. cragini	SFNJM	South Fork Ninnescah River	Ec2699-Ec2703	5	15	4	South Fork Ninnescah River	-98.3665	37.6423
E. cragini	INDDS	Indian Creek	Ec1923-Ec1927	5	15	4	Salt Fork Arkansas River	-99.0482	37.1341
E. cragini	MLR-A	Medicine Lodge River	Ec2071-Ec2075	5	15	4	Medicine Lodge River	-98.9183	37.3698
E. cragini	MLRBB	Medicine Lodge River	Ec2076-Ec2080	5	15	4	Medicine Lodge River	-98.5567	37.2288
E. cragini	MLRHA	Medicine Lodge River	Ec2081-Ec2085	5	15	4	Medicine Lodge River	-98.9255	37.3704
E. cragini	MLRLW	Medicine Lodge River	Ec2088-Ec2092	5	15	4	Medicine Lodge River	-98.5911	37.2639
E. cragini	NFNINN	North Fork Ninnescah River	Ec2311-Ec2315	5	15	4	North Fork Ninnescah River	-98.0136	37.8633
E. cragini	NFNINNSF	North Fork Ninnescah River	Ec2316-Ec2320	5	15	4	North Fork Ninnescah River	-98.5269	37.9103
E. cragini	NFNTS	North Fork Ninnescah River	Ec2321-Ec2325	5	15	4	North Fork Ninnescah River	-97.7377	37.6135
E. cragini	OKLA	Cimarron River	Ec2359-Ec2363	5	15	4	Cimarron River	-99.4553	36.9989
E. cragini	SANDKM	Sand Creek	Ec2644-Ec2648	5	15	4	South Fork Ninnescah River	-97.9723	37.5898
E. cragini	TEASLY	South Fork Ninnescah River	Ec2892-Ec2896	5	16	4	South Fork Ninnescah River	-98.7689	37.6363
E. cragini	WELM	East Branch South Elm Creek	Ec2980-Ec2984	5	16	4	Medicine Lodge River	-98.774	37.4382
E. cragini	WSU2	Smoots Creek	Ec3014-Ec3018	5	16	4	South Fork Ninnescah River	-97.9514	37.6798
E. cragini	ARK19	Arkansas River	Ec840-Ec845	6	16	4	Lower Arkansas River	-97.8667	37.9847
E. cragini	CHIK1	North Trib to Chikaskia River	Ec1244-Ec1249	6	16	4	Chikaskia River	-98.4498	37.5149
E. cragini	CHIK17	Chikaskia River	Ec1307-Ec1312	6	16	4	Chikaskia River	-97.9047	37.367
E. cragini	CHIK3	Chikaskia River	Ec1382-Ec1387	6	16	4	Chikaskia River	-98.4282	37.4853
E. cragini	CHN10	Trib to Cheney Reservoir	Ec1482-Ec1487	6	16	4	North Fork Ninnescah River	-97.8977	37.8155
E. cragini	CHN4	Trib to Cheney Reservoir	Ec1528-Ec1533	6	16	4	North Fork Ninnescah River	-97.8792	37.7598
E. cragini	ELM1	Elm Creek	Ec1845-Ec1850	6	16	4	Medicine Lodge River	-98.5728	37.2758
E. cragini	MNESC	Middle Nescatunga Creek	Ec2095-Ec2100	6	16	4	Salt Fork Arkansas River	-99.2328	37.2232
E. cragini	NFN6	North Fork Ninnescah River	Ec2305-Ec2310	6	16	4	North Fork Ninnescah River	-98.1051	37.8498
E. cragini	PECK	Peace Creek	Ec2384-Ec2389	6	16	4	Lower Arkansas River	-98.2469	38.1588
E. cragini	QNWR7	170th ST South Ditch	Ec2466-Ec2471	6	16	4	Rattlesnake Creek	-98.545	38.2019
E. cragini	SFNR2	South Fork Ninnescah River	Ec2728-Ec2733	6	16	4	South Fork Ninnescah River	-98.6799	37.6314
E. cragini	ARK22	North Trib to Arkansas River	Ec848-Ec850	3	16	4	Lower Arkansas River	-97.3017	37.5853
E. cragini	CIM5	Cimarron River	Ec1646-Ec1652	7	17	5	Cimarron River	-100.652	37.0704
E. cragini	NFN5	North Fork Ninnescah River	Ec2298-Ec2304	7	17	5	North Fork Ninnescah River	-98.3258	37.9603
E. cragini	QNWR3	Artesian Well	Ec2401-Ec2407	7	17	5	Rattlesnake Creek	-98.5433	38.1582
E. cragini	SFNR5	South Fork Ninnescah River	Ec2757-Ec2763	7	17	5	South Fork Ninnescah River	-97.7728	37.6007
E. cragini	CHIK19	Chikaskia River	Ec1318-Ec1325	8	17	5	Chikaskia River	-97.8676	37.3422
E. cragini	CHIK25	Chikaskia River	Ec1361-Ec1368	8	17	5	Chikaskia River	-97.7607	37.244
E. cragini	CHIK26	Argonia Creek	Ec1369-Ec1376	8	17	5	Chikaskia River	-97.7797	37.2562
E. cragini	MLPARK1	Trib to Elm Creek	Ec2001-Ec2008	8	17	5	Medicine Lodge River	-98.5751	37.2779
E. cragini	QNWR8	Rattlesnake Creek - backwater spring	Ec2472-Ec2479	8	17	5	Rattlesnake Creek	-98.4861	38.2225
E. cragini	RRC	Red Rock Creek	Ec2601-Ec2608	8	17	5	North Fork Ninnescah River	-98.0138	37.9018
E. cragini	SFNR8	South Fork Ninnescah River	Ec2782-Ec2789	8	17	5	South Fork Ninnescah River	-97.9123	37.5611
E. cragini	BIGSAND	Big Sandy Creek	Ec933-Ec935	3	17	5	Cimarron River	-99.7869	37.0447
E. cragini	SNAKE	Snake Creek	Ec2845-Ec2847	3	17	5	Cimarron River	-99.6075	37.0624
E. cragini	WALNUT	Walnut Creek	Ec2972-Ec2979	8	18	5	Lower Arkansas River	-98.6826	38.3542
E. cragini	WOLF01	Wolf Creek	Ec2985-Ec2992	8	18	5	North Fork Ninnescah River	-98.3251	37.8305
E. cragini	ARK13	Arkansas River	Ec796-Ec804	9	18	5	Lower Arkansas River	-97.3692	37.6953
E. cragini	ARK17	Arkansas River	Ec820-Ec828	9	18	5	Lower Arkansas River	-98.1119	38.1446
E. cragini	CAV2	Cavalry Creek	Ec1218-Ec1226	9	18	5	Cimarron River	-99.3514	37.2383
E. cragini	CHIK13	Chikaskia River	Ec1288-Ec1296	9	18	5	Chikaskia River	-98.0448	37.4398
E. cragini	LSMC	Smoots Creek	Ec1992-Ec2000	9	18	5	South Fork Ninnescah River	-97.8444	37.5865
E. cragini	MLR4	Medicine Lodge River	Ec2044-Ec2052	9	18	5	Medicine Lodge River	-98.5293	37.1562
E. cragini	QNWR1	Rattlesnake Creek	Ec2390-Ec2398	9	18	5	Rattlesnake Creek	-98.5079	38.1005
E. cragini	SILVER01	Silver Creek	Ec2790-Ec2798	9	18	5	North Fork Ninnescah River	-98.3217	37.8243
E. cragini	TBSY	Trib to Big Sandy Creek	Ec2885-Ec2886	2	18	5	Cimarron River	-100.145	37.1711
E. cragini	PAHO	Palmer Hollow	PAHO1-PAHO10	10	19	5	Illinois River	-94.4071	36.2264
E. cragini	LIBR	Lick Branch	LIBR1-LIBR10	10	19	5	Illinois River	-94.3277	36.2566
E. cragini	SVGC	Shadow Valley Golf Course	SVGC1-SVGC10	10	19	5	Illinois River	-94.2265	36.2877
E. cragini	BLUFF160	Bluff Creek	Ec944-Ec947	4	19	5	Cimarron River	-99.5025	37.1924
E. cragini	CHIK22	Spring Creek	Ec1335-Ec1338	4	19	5	Chikaskia River	-97.8398	37.3044
E. cragini	CIMAB	Cimarron River	Ec1691-Ec1694	4	19	5	Cimarron River	-99.6378	37.0627
E. cragini	CIMABRW1	Cimarron River	Ec1696-Ec1699	4	19	5	Cimarron River	-99.6152	37.0665
E. cragini	KMCP	South Fork Ninnescah River (North and South channel)	Ec1988-Ec1991	4	19	5	South Fork Ninnescah River	-98.1118	37.6412
E. cragini	MLR6	Medicine Lodge River	Ec2056-Ec2059	4	19	5	Medicine Lodge River	-98.6592	37.2927
E. cragini	NINNR1	Ninnescah River	Ec2340-Ec2343	4	19	5	South Fork Ninnescah River	-97.6914	37.5621
E. cragini	RATTLE5	Rattlesnake Creek	Ec2554-Ec2557	4	19	5	Rattlesnake Creek	-98.8073	37.9709
E. cragini	SFNMB	South Fork Ninnescah River	Ec2704-Ec2707	4	19	5	South Fork Ninnescah River	-98.0992	37.6368
E. cragini	SFNR7	South Fork Ninnescah River	Ec2778-Ec2781	4	19	5	South Fork Ninnescah River	-97.9724	37.6041
E. cragini	COON	Coon Creek	Ec1765-Ec1766	4	19	5	South Fork Ninnescah River	-97.9356	37.5346
E. cragini	CHIK12	South Trib to Chikaskia River	Ec1285-Ec1287	3	19	5	Chikaskia River	-98.0542	37.4286
E. cragini	CHIK15	Duck Creek	Ec1299-Ec1301	3	19	5	Chikaskia River	-98.0093	37.4581
E. cragini	CHIK21	East Sand Creek	Ec1332-Ec1334	3	19	5	Chikaskia River	-97.8024	37.25
E. cragini	CHIK27	Sand Creek	Ec1377-Ec1379	3	19	5	Chikaskia River	-97.7084	37.2562
E. cragini	CLRH2O2	Clearwater Creek	Ec1740-Ec1741	2	19	5	South Fork Ninnescah River	-97.6346	37.5765
E. cragini	ETELM1	Stolp Creek	Ec1881-Ec1882	2	19	5	Medicine Lodge River	-98.5378	37.3672
E. cragini	CHN8	Trib to Cheney Reservoir	Ec1576-Ec1578	3	20	5	North Fork Ninnescah River	-97.9027	37.8027
E. cragini	MLR3	Medicine Lodge River	Ec2041-Ec2043	6	20	5	Medicine Lodge River	-98.4696	37.0395
E. cragini	MLR5	Medicine Lodge River	Ec2053-Ec2055	3	20	5	Medicine Lodge River	-98.6337	37.2867
E. cragini	MLR8	Medicine Lodge River	Ec2061-Ec2063	3	20	5	Medicine Lodge River	-98.8214	37.3413
E. cragini	MULE5	Mule Creek	Ec2114-Ec2116	6	20	5	Salt Fork Arkansas River	-99.206	37.3346
E. cragini	NTELM	Crooked Creek	Ec2346-Ec2348	3	20	5	Medicine Lodge River	-98.6551	37.4562
E. cragini	RATT2016	Rattlesnake Creek	Ec2481-Ec2483	3	20	5	Rattlesnake Creek	-98.3802	38.2319
E. cragini	SFNR3	South Fork Ninnescah River	Ec2734-Ec2736	3	20	5	South Fork Ninnescah River	-98.7365	37.6334
E. cragini	SLATE1	Slate Creek	Ec2819-Ec2821	3	20	5	Lower Arkansas River	-97.6424	37.4197
E. cragini	SLATE2	South Trib to North Branch Slate Creek	Ec2822-Ec2824	3	20	5	Lower Arkansas River	-97.7492	37.4302
E. cragini	ARK14	Arkansas River	Ec805-Ec806	2	20	5	Lower Arkansas River	-97.363	37.7082
E. cragini	ARK15	Arkansas River	Ec807-Ec808	2	20	5	Lower Arkansas River	-97.288	37.566
E. cragini	ARK23	North Trib to Arkansas River	Ec851-Ec852	2	20	5	Lower Arkansas River	-97.293	37.5734
E. cragini	4THST	Arkansas River	Ec735-Ec736	2	20	5	Lower Arkansas River	-97.994	38.0573
E. cragini	ARK5	Arkansas River	Ec860-Ec861	2	20	5	Lower Arkansas River	-98.5824	38.3388
E. cragini	CHIK14	North Trib to Chikaskia River	Ec1297-Ec1298	2	20	5	Chikaskia River	-98.0243	37.458
E. cragini	CHIK24	Chikaskia River	Ec1359-Ec1360	2	20	5	Chikaskia River	-97.7673	37.2468
E. cragini	CHIK5	Chikaskia River	Ec1398-Ec1399	2	20	5	Chikaskia River	-98.34	37.4858
E. cragini	CIM2	Cimarron River	Ec1610-Ec1611	3	20	5	Cimarron River	-99.6321	37.0635
E. cragini	CIMBB	Cimarron River	Ec1706-Ec1707	2	20	5	Cimarron River	-99.5554	37.0703
E. cragini	MLRLW2	Medicine Lodge River	Ec2093-Ec2094	2	20	5	Medicine Lodge River	-98.5955	37.2707
E. cragini	MULEJP	Mule Creek	Ec2117-Ec2118	2	20	5	Salt Fork Arkansas River	-98.9806	37.1124
E. cragini	NFN3	North Fork Ninnescah River	Ec2295-Ec2296	2	20	5	North Fork Ninnescah River	-98.4903	37.9143
E. cragini	QNWR2	Man-made West Canal	Ec2399-Ec2400	2	20	5	Rattlesnake Creek	-98.5	38.1326
E. cragini	RATTLE9	Rattlesnake Creek	Ec2599-Ec2600	2	20	5	Rattlesnake Creek	-98.546	38.0934
E. cragini	SFNDB	South Fork Ninnescah River	Ec2697-Ec2698	2	20	5	South Fork Ninnescah River	-98.4176	37.6616
E. cragini	SLATE3	North Branch Slate Creek	Ec2825-Ec2826	2	20	5	Lower Arkansas River	-97.7335	37.4442
E. cragini	ZBAR1	Mule Creek	Ec3080	1	20	5	Salt Fork Arkansas River	-98.9873	37.1039
E. cragini	UTFC2	Trib to Fontain Creek	Ec491-Ec495	5	20	5	Upper Arkansas River	-103.429	38.9344
E. cragini	HUGO	Hugo Ponds	Ec125-Ec129	5	20	5	Hatchery population	-104.722	38.6796
E. cragini	BSQ	Black Squirrel	Ec522-Ec526	10	20	5	Upper Arkansas River	-104.389	38.4412
E. cragini	HORSE	Horse Creek	Ec552-Ec556	5	20	5	Big Sandy / Rush Creeks	-104.809	39.4978
E. cragini	HATCH	John W. Mumma Native Aquatic Species Restoration Facility	Ec647-Ec651	5	20	5	Hatchery population	-105.87	37.4694
E. caeruleum	UAC	Upper Augusta Creek	UAC1-UAC9	7	5	2	Rainbow darter	-85.3525	42.4176
E. caeruleum	UGC	Upper Gull Creek	UGC1-UGC7	7	6	2	Rainbow darter	-85.4282	42.4268
E. caeruleum	UWC	Upper Waubascon Creek	UWC3-UWC9	7	6+7	2	Rainbow darter	-85.236	42.3623
E. caeruleum	MKR	Mainstem Kalamazoo River	MKR1-MKR8	7	7+8	2	Rainbow darter	-85.3584	42.3241
E. cragini	WHC	Wild Horse Creek	Ec194-Ec207	10	9+10	3	Middle Arkansas River	-102.14	38.1245
E. cragini	USBC	Unnamed Slough off Buffalo Creek	Ec370-Ec386	10	11+12	3	Middle Arkansas River	-102.316	38.1015
E. cragini	SRC	South Rush Creek	Ec93-Ec109	9	13+14	4	Big Sandy / Rush Creeks	-103.779	38.9502
E. cragini	VDRW	Vista Del Rio West	Ec164-Ec180	8	15+16	4	Middle Arkansas River	-102.657	38.1119
E. cragini	WMVD	West Meadow Valley Ditch	Ec297-Ec310	7	17+18	5	Middle Arkansas River	-102.61	38.1266
E. cragini	RC2	Rush Creek	Ec432-Ec443	8	19+20	5	Big Sandy / Rush Creeks	-103.485	38.8492
E. cragini	BSC	Big Sandy Creek	Ec35-Ec47	6	1	1	Big Sandy / Rush Creeks	-104.202	39.1016
E. cragini	UTFC	Unnamed Tributary to Fountain Creek	Ec63-Ec78	11	1+2	1	Upper Arkansas River	-104.596	38.4397
E. cragini	BFC	Buffalo Creek	Ec324-Ec341	12	2+3	1	Middle Arkansas River	-102.311	38.1487
E. cragini	RSHC	Rush Creek	Ec401-Ec413	11	3	1	Big Sandy / Rush Creeks	-103.347	38.7931
E. cragini	JCC	Jimmy Camp Creek	Ec13-Ec27	9	4	1	Upper Arkansas River	-104.689	38.6845
